# High-resolution microscopy of whole plant cells reveals virus-induced changes to intercellular connectivity

**DOI:** 10.64898/2026.09.28.755083

**Authors:** Brandon C. Reagan, Allyson Angermeier, Samantha P. Nuzzi, Mazen Alazem, Andrea A. Zanini, Alejandro Lugo Saaverda, Colten Nichols, Lolita Rotkina, Kirk J. Czymmek, Tessa M. Burch-Smith

## Abstract

Plasmodesmata (PD) provide plant viruses a direct route for cell-to-cell spread. Viral infection increases intercellular trafficking via PD, termed gating, but the mechanism involved remains unclear. Here, using a combination of high-resolution volume electron microscopy and live cell imaging, we demonstrate that diverse viruses increased the number of PD in infected leaves. This increase was triggered by viral movement proteins and the induction of PD formation depended on the presence of the virus and the localization of movement proteins to PD. Further, Group I Remorins, known inhibitors of virus infection, are negative regulators of PD formation and inhibit virus or movement protein-induced changes to PD density. Our results lead to a model in which viral gating of PD may result from increased *de novo* PD formation.
