## Supplementary material for "High-resolution microscopy of whole plant cells reveals virus-induced changes to intercellular connectivity": Table S2

### Sheet: FIB-SEM paramters
	Table S2. ASV and Adaptive Scan ASV projects Serial Milling and Image Acquisition parameters summary table
	Project	Data collection Type	Plasma Type for Serial Milling	Milling Plasma Beam Voltage	Milling Plasma Beam Current	Milling Plasma Protocol	Z-Resolution (slice thickness), (nm)	Electron Beam Voltage (kV)	Electron Beam Current (pA)	Electron Beam Dwell Time (us)	Detector Type/Mode	Detector Settings	Low/Regular Scan pixel size (X nm x Y nm)	Regular Scan Line integration	Regular Scan Frame integration	Adaptive Scanning pixel size (X nm x Y nm)	Line integration	Frame integration	ASV Estimated Image Time	Image Dimension (um x um)	Total number of slices
	23-018	SEM - Multi ASV	Oxygen	30 kV	0.61 nA	Si, Si Multipass	10	3	400	3	TLD, BSE/ ICD	Suction -244.8 Mirror 0	Regular 7 x 7	1	1	N/A			25 s	3353 x 2447 pixels	2778
	24-012	SEM ASV	Oxygen	30 kV	0.61 nA	Si, Si Multipass	10	3	200	3	ICD	Suction -244.8 Mirror 0	Regular 8 x 8	1	1	N/A			46 s	4768 x 3183	2657
	24-026	AdSc ASV	Oxygen	30 kV	0.61nA	Si, Si Multipass	6	2	200	3	TLD, Custom	Suction -10.0 V, Mirror -15.0 V	AdSc Low Res 50 x 50	1	1	AdSc High Res 6 x 6	1	1	estimated 1 min 40 s	7950 x 4533	1810
	24-031	AdSc ASV	Oxygen	30 kV	1.7 nA	Si, Si Multipass	6	2	200	3	TLD, Custom	Suction -10.0 V, Mirror -15.0 V	50 x 50	1	1	6 x 6	1	1	1 min 50 s	9375 x 3925 pixels or 56.250 um x 23.550 um	6114
